# Dystrophin Dp71 is essential for the development and function of macrophages

**DOI:** 10.1101/2025.04.24.650386

**Authors:** Natalia Chira, Julian Swatler, Antigoni Manousopoulou, Robin Rumney, Jacek Hajto, Aleksandra Oksiejuk, Diana Garay Baquero, Justyna Rog, Cory H. White, Stefan Hinz, Nancy Alnassar, Christopher Young, Stephen Arkle, Michal Korostynski, Ewa Kozłowska, Spiros D. Garbis, Dariusz C. Górecki

## Abstract

Mutations in the *DMD* gene, encoding dystrophins, cause progressive muscle degeneration with severe sterile inflammation. While macrophages predominate amongst muscle-infiltrating cells, being central to both damage and regeneration, they were not known to express dystrophin. Yet, we recently demonstrated Dp71 dystrophin expression correlating with tumour infiltrating macrophages. Here we report physiological, developmentally regulated expression of Dp71 in human and mouse hematopoietic stem cells, which decreases with cell maturation into bone marrow macrophages (BMM). Proteomics with molecular and functional analyses in mouse dystrophin-null BMM and peritoneal macrophages reveal that absence of dystrophin disturbs their development. Alterations in over 300 proteins mapped to pathways and networks relating to reduced migration and phagocytosis and increased NLRP3 inflammasome functions. These defects are Dp71-dependent and not caused by the dystrophic environment, since *Dmd*^mdx^ mouse macrophages, which express Dp71, are not affected. Thus, we identify an important new role for the *DMD* gene. Altered Dp71 expression in tumour microenvironment cells and in dystrophin-null patients should be investigated to understand the commonalities between DMD and tumours, and potentially identify new treatments.
