## Supplementary Table 2 for "Dystrophin Dp71 is essential for the development and function of macrophages"

### Sheet: Taqman
Target	Gene Name	Assay ID
dmd (exon 65-66)	dystrophin, muscular dystrophy	mm01216966_m1
dmd (exon 6-7)	dystrophin, muscular dystrophy	mm01216970_m1
Gapdh	glyceraldehyde-3-phophate dehydrogenase	mm99999915_g1

### Sheet: allprimers
Target	Sequence (5'-> 3')	Tm (°C)	Application
dmd (exon 2)-fwd	ACATTCACAAAATGGGTAAATGCAC	58.1	RT-PCR
dmd (exon 23) mdx allele - P259E-rev	GTCACTCAGATAGTTGAAGCCATTTAA	56	gPCR
dmd (exon 23) P9427-fwd	AACTCATCAAATATGCGTGTTAGTG	56	gPCR
dmd (exon 23) WT allele- P260E-rev	GTCACTCAGATAGTTGAAGCCATTTAG	56	gPCR
dmd (exon 5)-rev	GCCAGTGGAGGATTATATTCCAAAT	63	RT-PCR
dmd (exon 62)-fwd	GCCATCTCACCAAACAAAGTGC	61	RT-PCR
dmd (exon 69)-fwd	GGCCATAAAATGCACTACCCCAT	59.8	RT-PCR
dmd (exon 69)-rev	ATGGGGTAGTGCATTTTATGGCC	60.6	RT-PCR
dmd (exon 76)-fwd	TAAGGTCAATGGCACCACGG	59.4	RT-PCR
dmd (exon 79)-rev	TATGAAGCAGTCATTTGGTGGG	58.4	RT-PCR
dmd (exon 8)-fwd	TGTTGCCACCTCTGATTCCA	57.3	RT-PCR
dmd (exon 9)-rev	TATCCTCGGCAGAAAGAAGCC	59.8	RT-PCR
dmd (intron 62) betageo allele-Rosabetageo-fwd	GATATCCTGTTTGGCCCA	60	gPCR
dmd (intron 62)- GL105R-rev	GCACGAGCATATGGTTGACA	60	gPCR
dmd (intron 62) WT allele- GL105L-fwd	GTTGAAAAGGTGAGGGCAAA	60	gPCR
DP71e-rev	CCTTTAATAATAGAGAGAGGAAGAGGCAGATAGAT	63.3	RT-PCR
DP71f (exon 79f)-rev	TTATTCTGCTCCTTCTTCATCTGTCATGACTG	65.6	RT-PCR
Dp71/40-fwd	CTCACTGCCTGTGAAACCCT	59.9	RT-qPCR
Dp71/40-rev	CAGGTCAGCTAAAGACTGGTAG	57.9	RT-qPCR
Primers used for the amplification of the control transcripts
Gapdh (exon 6/7)-fwd	TCAAGCTCATTTCCTGGTATGAC	60.5	RT-qPCR
Gapdh (exon 7)-rev	CTTGCTCAGTGTCCTTGCTG	59.8	RT-qPCR
P2X4 (exon 8)-fwd	AATGACGCTGGTGTGCCAACGAG	64.2	RT-PCR
P2X4 (exon 10)-rev	CATTATTTTCTTTAATGTTTGGTCCTAGG	59.6	RT-PCR
P2X7 (exon 9)-fwd	GAGAACAATGTGGAAAAGCGG	66	RT-PCR
P2X7 (exon 11)-rev	CTGGAGTATGTGTTGATGAGCAAGTC	67	RT-PCR
β-actin (exon 1)-fwd	CAGCTTCTTTGCAGCTCCTT	59.9	RT-qPCR
β-actin (exon 1/2)-rev	ATCCATGGCGAACTGGTG	60.5	RT-qPCR
