## Supplementary table 3 for "Dystrophin Dp71 is essential for the development and function of macrophages"

### Sheet: Sheet1
Antigen	Antibody	Species	Supplier	Dilutions used
PRIMARY ANTIBODIES
Actin	A2066	Rabbit	Sigma Aldrich	WB; 1:2000
APC CD11c	561119	Mouse	BD Pharmingen	Flow cytometry; 1:50
CD11B	ab52478	Rabbit	Abcam	IF; 1:500 WB; 1:1000
CD163	sc-33560	Rabbit	Santa Cruz	IF; 1:500 WB; 1:500
CD68	MCA 1957	Rat	Bio-Rad	IF; 1:500 WB; 1:500
Dystrophin	ab15277	Rabbit	Abcam	IF; 1:400 WB; 1:1000
Dystrophin	7A10	Mouse	Developmental Systems Hybridoma Bank (DSHB)	WB; 1:50
FITC F4/80	53-4801	Mouse	Affymetrix eBioscience	Flow cytometry; 1:50
GluR5	PA5-20448	Rabbit	Thermo Fisher	IF; 1:50 WB; 1:1000
IL1b	3A6	Mouse	Cell Signalling	WB; 1:1000
Ki67	ab15580	Rabbit	Abcam	IF; 1:500
Nf-KB	93H1	Rabbit	Cell Signalling	WB; 1:1000
NLRP3	A27391510	Mouse	Adipogen®	WB; 1:1000
P2X4	APR-002	Rabbit	Alomone	WB; 1:500
P2X7	177003	Rabbit	Synaptic Systems	IHC/IF; 1:500	WB; 1:750
SERCA2	Ab91032	Rabbit	Abcam	WB; 1:1000
STIM1	BD610954	Mouse	BD Transduction Laboratories	WB; 1:500
ORAI1	Ab78471	Rabbit	Abcam	WB; 1:1000
Rhodamine Phalloidin	R418	Mouse	Thermo Fisher	IF; 1:40
α-tubulin	ab18251	Rabbit	Abcam	IF; 1:500
SECONDARY ANTIBODIES
Antibody	CAT #	Supplier	Dilutions used
Fluorophore-conjugated secondary antibodies
Alexa Fluor 488 chicken anti-mouse IgG	A-21200	Molecular Probes Inc.	IF; 1:1000
Alexa Fluor 488 goat anti-rabbit IgG	A-11070	Molecular Probes Inc.	IF; 1:1000
Alexa Fluor 555 donkey anti-rabbit IgG	A-31572	Molecular Probes Inc.	IF; 1:1000
Alexa Fluor 647 chicken anti-rat IgG	A-21472	Molecular Probes Inc.	IF; 1:1000
Horseradish peroxidase-conjugated secondary antibodies
Goat anti-rabbit IgG	A-0545	Sigma Aldrich	WB; 1:5000
Goat anti-mouse IgG	A-4416	Sigma Aldrich	WB; 1:7000
Goat anti-rat IgG	A-10549	Life Technologies	WB; 1:7000
